# Chemo-omic pipeline enables discovery of prion synaptotoxic pathways and inhibitory drugs

**DOI:** 10.64898/2026.01.28.702331

**Authors:** Nhat T.T. Le, Robert C.C. Mercer, Cheng Fang, Aravind Sundaravadivelu, Adam T. Labadorf, Weiwei Lin, Julian Kwan, Benjamin Blum, Andrew Emili, David A. Harris

**Affiliations:** Department of Biochemistry & Cell Biology, Boston University Chobanian & Avedisian School of Medicine, Boston, MA 02118, USA; Bioinformatics Program, Boston University, Boston, MA 02215, USA; Department of Pharmacology, Physiology & Biophysics, Boston University Chobanian & Avedisian School of Medicine, Boston, MA 02118, USA; Department of Cancer Biology and Genetics, College of Medicine, The Ohio State University Columbus, Ohio 43210, USA; Department of Biochemistry & Molecular Genetics, College of Graduate Studies, Midwestern University, Glendale, Arizona 85308, USA; Annovis Bio Inc., Malvern, PA 19355, USA; Center for RNA Therapeutics, Houston Methodist Research Institute, Houston, Texas 77030, USA; Department of Biomedical Engineering, Division of Oncological Sciences, Knight Cancer Institute, Oregon Health and Science University, Portland, OR 97201, USA

## Abstract

Prion propagation, in which the cellular prion protein (PrP^C^) is conformationally converted into an infectious structure (PrP^Sc^), is now well understood. However, the molecular mechanism responsible for the neurotoxicity of prions remains unclear. Synaptic loss is one of the earliest events in both *in vivo* and *in vitro* models of prion disease. We previously developed a neuronal cell culture model to analyze the mechanisms of prion-induced synaptic degeneration in a physiologically relevant setting. Using this system, we showed that exposure of hippocampal neurons to PrP^Sc^ engages a NMDAR/p38 mitogen-activated protein kinase (MAPK) signaling pathway that results in rapid, PrP^C^-dependent loss of synaptic transmission and retraction of dendritic spines. To comprehensively identify the components of this synaptotoxic signaling pathway, we measured changes in the phosphoproteome and transcriptome of hippocampal neurons exposed to PrP^Sc^ while they were undergoing the process of dendritic spine retraction. We then used these data as input into the L1000 and P100 databases of transcriptomic and proteomic drug signatures, leading to the discovery of 17 compounds that were able to prevent PrP^Sc^-induced spine retraction. These compounds converged on three protein kinase targets: Ca^2+^/calmodulin-dependent protein kinase II (CaMKII), protein kinase C (PKC), and glycogen synthase kinase 3β (GSK3β). Using immunocytochemical staining, we confirmed that PrP^Sc^ treatment of hippocampal neurons induced phosphorylation of the three kinases and caused their rapid translocation to dendritic spines. Along with N-methyl-D-aspartate receptors (NMDARs) on the neuronal surface, which trigger an initial influx of Ca^2+^ in response to PrP^Sc^, these kinases constitute key nodes in a signaling network that mediates prion synaptotoxicity. Taken together, our results provide new insights into the mechanisms of prion neurotoxicity, and they identify novel molecular targets and inhibitory compounds that can be utilized for therapy of prion diseases.

**AUTHOR SUMMARY:** The mechanism by which prions propagate is now well established, but how they cause neurodegenerative changes is still uncertain. The earliest effects of prion infection occur at the level of the synapse, and we previously established an experimental system using cultured hippocampal neurons to assay prion synaptotoxicity. To search comprehensively for components of the synaptotoxic signaling pathway, we employed a novel, small-molecule discovery pipeline based on the transcriptomic and phosphoproteomic profiles of prion-treated neurons. This approach converged on inhibitors of three different protein kinases (Ca^2+^/calmodulin-dependent protein kinase II, protein kinase C, and glycogen synthase kinase 3β), which, along with N-methyl-D-aspartate receptors, constitute key nodes in a prion synaptotoxic signaling network that can be targeted for therapeutic benefit.
