## Supplementary material for "Chemo-omic pipeline enables discovery of prion synaptotoxic pathways and inhibitory drugs": Table S6

### Sheet: Sheet1
Antibody/Dye target	Species	Dilution		Company (Catalog #)
		IF	WB
PrP (8B4)	Mouse	1:100	1:1000	Santa Cruz (Sc-47729)
D18	Human	1:500	1:1000	Harris's Lab
NR2B	Mouse	1:100	1:1000	Invitrogen (MA1-2014)
NMDAR2 (N59/36)	Mouse	1:100	1:1000	Abcam (ab93610)
NMDAR2 (GluN2a)	Rabbit	1:100	1:1000	Alomone Lab (AGC-003)
PSD95	Rabbit	1:100	1:1000	Abcam (ab18258)
PSD95	Mouse	1:100	1:1000	Abcam (ab13552)
Synaptophysin	Rabbit	1:100	1:1000	Abcam (ab23594)
CamKII	Rabbit	1:100	1:1000	Cell signaling (#4436)
p-Thr 305-306 CaMKII	Mouse	1:100	1:1000	Abcam (ab277784)
p-Thr 286 CaMKII	Mouse	1:100	1:1000	CiteAb (MA1-047)
PKC	Mouse	1:100	1:1000	Santa Cruz (sc-17769)
p-S660 PKC	Rabbit	1:100	1:1000	Abcam (ab75837)
GSK3b	Mouse	1:100	1:1000	Abcam (ab 93926)
p-Y216 GSK3b	Rabbit	1:100	1:1000	Abnova (PAB25876)
Actin	Mouse		1:5000	Sigma-Aldrich (MAB1501)
Alexa Flour 488-Phalloidin		1:200		Invitrogen (A12379)
Rhodamine-Phalloidin		1:200		ThermoFisher (R415)
Alexa Flour 488	Mouse	1:200		Invitrogen (A32766)
Alexa Flour 555	Rabbit	1:200		Invitrogen (A31572)
Alexa Flour 594	Rabbit	1:200		Invitrogen (A32754)
Alexa Flour 643	Mouse	1:200		Invitrogen (A31571)
Alexa Flour 555	Human	1:200		Invitrogen (A21433)
IRDye 680DR	Rabbit		1:10000	LI-COR (926-68073)
IRDye 800CW	Mouse		1:10000	LI-COR (926-32212)
